# Genetic analysis of global faba bean germplasm maps agronomic traits and identifies strong selection signatures for geographical origin

**DOI:** 10.1101/2022.07.18.500421

**Authors:** Cathrine Kiel Skovbjerg, Deepti Angra, Tom Robertson-Shersby-Harvie, Jonathan Kreplak, Wolfgang Ecke, Alex Windhorst, Linda Kærgaard Nielsen, Andrea Schiemann, Jens Knudsen, Natalia Gutierrez, Vasiliki Tagkouli, Lavinia Ioana Fechete, Luc Janss, Jens Stougaard, Ahmed Warsame, Sheila Alves, Hamid Khazaei, Wolfgang Link, Ana Maria Torres, Donal Martin O’Sullivan, Stig Uggerhøj Andersen

**Author notes:** Authors for correspondence, Cathrine Kiel Skovbjerg (, ORCID: 0000-0001-9780-2920) and Stig Uggerhøj Andersen (, ORCID: 0000-0002-1096-1468), Department of Molecular Biology and Genetics, Aarhus University, Denmark.

## Abstract

Faba bean (*Vicia faba* L.) is a high-protein grain legume crop with great potential for further cultivation. However, little is known about the genetics underlying trait diversity. In this study, we use 21,345 high-quality SNP markers to genetically characterise 2,678 faba bean genotypes. We perform genome-wide association studies of key agronomic traits using a Seven-parent-MAGIC population and detect 238 significant marker-trait associations linked to 12 traits of agronomic importance, with 65 of these being stable across multiple environments. Using a non-redundant diversity panel of 685 accessions from 52 countries, we identify 3 subpopulations differentiated by geographical origin and 33 genomic regions subject to strong diversifying selection between subpopulations. We find that SNP markers associated with the differentiation of northern and southern accessions were able to explain a significant proportion of agronomic trait variance in the Seven-parent-MAGIC population, suggesting that some of these traits have played an important role in breeding. Altogether, our findings point to genomic regions associated with important agronomic traits and selection in faba bean, which can be used for breeding purposes.

**Key Message:** We identified marker-trait associations for key faba bean agronomic traits and genomic signatures of selection within a global germplasm collection.
