## Supplementary File 3: Trait descriptions for "Genetic analysis of global faba bean germplasm maps agronomic traits and identifies strong selection signatures for geographical origin"

### Sheet: Sheet1
Trait	Description
Susceptibility to chocolate spot	A visual estimation of the average percentage of the total plant leaf covered with chocolate spot lesions.
Susceptibility to rust cha.	The degree of rust susceptibility is visually evaluated using a categorical scale ranging from 0-9. 0: Less than 0.01% of the plant leaf is covered by rust, 1: Less than 0.1% of the plant leaf is covered by rust, 2: Less than 0.5% of the plant leaf is covered by rust, 3: Less than 1% of the plant leaf is covered by rust, 4: Less than 5% of the plant leaf is covered by rust, 5: Less than10% of the…
Susceptibility to rust %	A visual estimation of the average percentage of the total plant leaf covered with rust.
Susceptibility to downy mildew cha.	The degree of downy mildew susceptibility is visually evaluated using a categorical scale ranging from 0-9. 0: Less than 0.01% of the plant leaf is covered by downy mildew, 1: Less than 0.1% of the plant leaf is covered by downy mildew, 2: Less than 0.5% of the plant leaf is covered by downy mildew, 3: Less than 1% of the plant leaf is covered by downy mildew, 4: Less than 5% of the plant leaf is…
Susceptibility to downy mildew %	6: Up to 10% of the plant leaf is covered by downy mildew
Hilum Colour	Scored as binary. 1 if seed hilum colour is pale, 0 if it is not.
Herbicide damage	Damage caused by herbicide (Clomazon) application. Scored on a scale from 0 to 3. 0 = no harm done 1 = Few leaves are yellow at the border 2 = Almost all plants have leaves that are yellow at the border 3 = A few plants have almost entire yelllow leaves
Branching	The number of fertile lateral shoots (pod bearing) pr. plant. Averaged over 4-23 plant within a plot.
Plant height	The height of one representative plant from a middle row of the 3-rowed plot. Measured in centimeter. Scored right after a plot has flowered.
Number of ovules	Average number of ovules pr. pods. Average over 5 plants representative of a plot.
Sterile tillers	The number of sterile lateral shoots (no pods) pr. plant. Averaged over 4-23 plant within a plot.
Lodging	Scored from a scale from 0 to 9. Where 0 is given to plots that show no lodging i.e. are totally upright, and 9 is given to plots that is fully lodged.
Maturation	A plot is considered mature when 95% of the pod are black. Trait is scored as days since sowing.
Earliness of flowering	Measured when 50% of a plants in a plot has flowered. Earliness of flowering is scored as the days since sowing.
End of flowering	Scored when 90% of plants in a plot has stopped flowering on the main stem, i.e. most plants have stopped flowering except outliers. Scored as the days since sowing
Duration of flowering	Scored as end flowering minus earliness of flowering.
Thousand grain weight (TGW)	Thousant grain weight as calcualted *
Seed area	Average area of dried seeds used for measuring TGW. Measured in mm^2 *
Seed width	Average width of dried seeds used for measuring TGW. Measured in m *
Seed length	Average length of dried seeds used for measuring TGW. Measured in mm. *
* Seed traits were scored automatically using MARViN ProLine seed analyzer (MARViTECH GmbH, DE).
