## Supplementary File 4: ANOVA results of the Seven-parent-MAGIC population for "Genetic analysis of global faba bean germplasm maps agronomic traits and identifies strong selection signatures for geographical origin"

### Sheet: Multiple environments
	Mean		Genotype (G)			Environment (E)			G x E			Replicate			Residuals		Heritability
Trait	Estimate	p-value	Variance	p-value	n_obs	Variance	p-value	n_obs	Variance	p-value	n_obs	Variance	p-value	n_obs	Variance	n_obs
Seed area	83.4412	6.84944e-05	253.828	0	250	51.4349	0	4	11.5787	6.54209e-26	911	0.805237	1.31735e-06	12	37.6708	2705	0.98
Seed width	9.0828	3.35677e-06	0.74081	0	250	0.125203	6.34820187603411e-312	4	0.035635	3.63128e-26	911	0.00249276	1.03211e-06	12	0.115366	2705	0.98
Seed length	11.9994	1.26646e-06	1.3753	0	250	0.172916	2.43351e-271	4	0.0555829	2.30589e-23	911	0.00522001	2.25852e-08	12	0.194049	2705	0.98
TGW	491.599	0.000148107	10544.9	0	250	2557	1.03228e-250	4	848.913	2.72697e-20	911	61.2761	4.82857e-06	12	3145.9	2703	0.96
Susceptibility to downy mildew %	4.62108	3.45788e-05	4.98451	9.81445e-119	233	0.0378343	0.343581	2	0	1	466	0	1	6	4.48553	1360	0.87
Lodging	3.07524	0.0855802	1.55524	6.48847e-216	250	2.79782	0	3	0.424523	1.80562e-20	679	0.0429814	1.69318e-08	9	1.26684	2024	0.85
Plant height	89.3949	0.00184094	59.7772	2.34771e-175	250	46.0219	5.34543e-197	3	14.9999	6.72457e-13	689	12.3196	2.19313e-49	9	62.3947	2046	0.83
Earliness of flowering	68.6352	3.53559e-05	2.0896	0	250	12.3423	0	4	1.78118	2.20338e-208	911	0.0363667	2.14533e-11	12	1.01173	2716	0.8
Susceptibility to downy mildew cha.	1.30806	0.10716	0.271526	2.52864e-61	224	0.0998213	1.22307e-35	2	0.109413	1.16178e-06	446	0.0286416	8.238e-10	6	0.514297	1338	0.66
Susceptibility to rust cha.	4.91338	0.000782793	1.23666	1.57921e-37	233	0	3.06756e-58	2	3.48909	5.58311e-16	447	2.87706	1.17983e-53	6	7.16862	1178	0.3
Susceptibility to rust %	1.52641	0.453051	0.0414663	1.50587e-15	224	3.44801	0	2	0.0779425	7.67301e-06	446	0.0500649	3.44484e-21	6	0.401647	1324	0.28
Susceptibility to chocolate spot	8.78334	0.33173	4.85444	1.66e-108	233	50.3591	5.16e-198	2	29.9757	4.78e-62	464	1.16256	1.84e-09	6	21.863	1341	0.21

### Sheet: Single environments
	Mean		Genotype (G)			Replicate			Residuals		Heritability
Trait	Estimate	p-value	Variance	p-value	n_obs	Variance	p-value	n_obs	Variance	n_obs
Seed Area (Dyn21)	86.0514	1.16651e-79	266.277	6.73698e-264	224	0.471114	0.000173427	3	10.88	672	0.99
Seed width (Dyn21)	9.16591	4.67257e-115	0.778619	1.32382e-266	224	0.00123483	0.000342895	3	0.0308954	672	0.99
Seed length (Dyn21)	12.0922	5.20718e-91	1.33916	6.50913e-259	224	0.00276677	6.75327e-05	3	0.0577364	672	0.99
TGW (Sej21)	487.135	1.61566e-17	11854.3	1.28572e-206	222	91	3.07798e-09	3	890.682	666	0.98
Seed area (Sej21)	81.6123	5.12939e-17	274.688	7.69996e-231	222	2.27619	1.13561e-12	3	15.672	666	0.98
Seed width (Sej21)	9.06404	1.03605e-20	0.788723	1.29869e-230	222	0.00666983	6.1175e-13	3	0.0451234	666	0.98
Seed length (Sej21)	11.8878	2.97548e-18	1.49438	1.42008e-230	222	0.0142271	3.00675e-14	3	0.0855174	666	0.98
TGW (Dyn21)	491.619	1.51501e-17	10212.1	2.79464e-222	224	80.8079	2.42764e-11	3	659.287	672	0.98
Earliness of flowering (Sej20)	68.6427	0	7.10823	7.28545e-216	232	6.30959e-11	1	3	0.535025	693	0.98
Seed area (Sej20)	74.1928	9.32866e-39	227.755	4.69991e-156	232	0.708039	0.0155879	3	33.8154	693	0.95
Seed length (Sej20)	11.4804	1.59695e-47	1.38623	7.12953e-156	232	0.00447709	0.0132766	3	0.206272	693	0.95
Seed width (Sej20)	8.60436	1.81678e-44	0.740888	2.30869e-139	232	0.00247485	0.0272659	3	0.134938	693	0.94
TGW (Sej20)	430.125	6.12876e-24	10268.3	4.87848e-107	232	44.8084	0.0495168	3	2854.51	692	0.92
Seed length (Dyn20)	12.4892	5.23762e-127	1.44876	1.59575e-97	233	0.00013395	0.999974	3	0.428612	674	0.91
Earliness of flowering (Dyn21)	70.2336	2.55753e-09	3.07739	1.13419e-103	224	0.10976	1.30925e-11	3	0.861966	672	0.91
Seed area (Dyn20)	91.2019	9.00965e-169	284.049	1.3182e-92	233	0	1	3	90.8874	674	0.9
Seed width (Dyn20)	9.46222	1.05207e-236	0.772878	7.0205e-92	233	0	1	3	0.251355	674	0.9
Earliness of flowering (Dyn20)	71.9455	7.7857e-49	3.65409	2.86009e-70	233	0.0103581	0.374859	3	1.75161	685	0.86
Plant height (Dyn21)	90.1161	3.5363e-05	91.6553	4.13828e-64	224	7.19529	3.18017e-13	3	48.6556	672	0.85
Lodging (Dyn21)	3.79018	0.000173628	2.21931	3.19576e-64	224	0.0943238	1.55583e-07	3	1.17502	672	0.85
Susceptibility to chocolate spot (Sej20)	13.8276	5.52248e-05	66.5138	3.84e-61	232	1.55876	0.000350918	3	38.4944	693	0.84
Sterile tillers (Dyn20)	0.3735	6.13866e-27	0.177625	7.65777e-55	233	0	1	3	0.112225	673	0.83
TGW (Dyn20)	555.03	6.51262e-23	12899.4	1.83919e-52	233	40.427	0.464128	3	8170.03	673	0.83
Lodging (Dyn20)	4.30326	2.32647e-11	1.99833	1.28487e-53	233	0.0153422	0.129896	3	1.3042	686	0.82
Earliness of flowering (Sej21)	63.7725	7.12375e-13	1.39631	1.72614e-53	222	0.0275447	0.00531457	3	0.90295	666	0.82
Lodging (Sej21)	1.17486	4.18782e-05	1.72101	1.06573e-45	222	0.0205621	0.0686566	3	1.31944	666	0.8
Number of ovules (Dyn20)	3.31476	1.43901e-30	0.150486	6.58643e-42	233	0.000239453	0.799156	3	0.125124	673	0.78
Plant height (Sej20)	82.1645	1.18745e-05	56.3052	2.78924e-41	232	3.53377	7.64357e-07	3	49.9214	693	0.77
Branching (Dyn20)	1.30712	9.81397e-08	0.0557861	2.8381e-34	233	0.00104341	0.0392714	3	0.0562722	673	0.75
Susceptibility to downy mildew % (Dyn20, early date)	4.47315	9.91046e-15	4.52791	2.55115e-33	233	0.00838021	0.83235	3	4.85478	685	0.74
Susceptibility to rust % (Sej20)	4.4677	0.000181056	6.83343	4.46658e-33	232	0.189438	0.00881898	3	7.47512	691	0.73
End of flowering (Dyn20)	87.073	9.82608e-16	7.23975	6.47576e-32	233	0.0725897	0.225889	3	8.01064	683	0.73
Plant height (Dyn20)	96.2964	0.000674644	75.4517	4.46509e-29	233	26.7176	1.29725e-24	3	88.8785	681	0.72
Susceptibility to downy mildew cha. (Sej21)	1.06991	0.000322419	0.340906	1.70737e-29	222	0.0115927	0.00723412	3	0.402337	666	0.72
Duration of flowering (Dyn20)	15.1326	1.63808e-07	7.81925	2.75864e-30	233	0.148968	0.0550856	3	8.96038	682	0.72
Susceptibility to downy mildew % (Dyn20, late date)	4.76919	4.54974e-80	4.2623	3.28878e-27	233	2.89417e-08	1	3	5.26869	675	0.71
Herbicide damage (Dyn21)	0.539787	2.28092e-39	0.177052	3.72905e-28	224	0	1	3	0.218978	669	0.71
Maturation (Dyn20)	136.449	2.78413e-18	1.80117	8.0239e-25	233	0.0172317	0.348736	3	2.50472	684	0.68
Susceptibility to downy mildew cha. (Dyn21)	1.54315	0.00324288	0.419515	5.74725e-23	224	0.0459283	8.08489e-07	3	0.62521	672	0.67
Susceptibility to chocolate spot (Dyn20)	3.68941	0.0162065	2.68079	7.92e-21	232	0.80081	9.96e-18	3	3.68034	648	0.69
Susceptibility to rust cha. (Dyn21)	2.84188	0.00324645	0.243324	8.70175e-16	224	0.0983071	6.67365e-17	3	0.488595	658	0.6
Susceptibility to rust % (Dyn20)	5.38616	0.0672984	1.8872	2.62043e-05	215	6.53647	1.42805e-48	3	6.80958	487	0.45
Susceptibility to rust cha. (Sej21)	0.209652	0.0209215	0	1	222	0.00111919	0.849254	3	0.312032	666	0
