## Supplementary File 5: Significant marker-trait associations identified by GWAS for "Genetic analysis of global faba bean germplasm maps agronomic traits and identifies strong selection signatures for geographical origin"

### Sheet: Sorted
Trait	Panel	SNP ID	Chr	Pos	P-value	MAF	Gene	PVE (%)	Annotation
Susceptibility to chocolate spot (All envs)	Seven-parent-MAGIC	AX-416788629	Chr1S	1126488632	1.1e-06	0.326484	Intergenic (closest gene is jg78379)	2.39671	-
Susceptibility to chocolate spot (All envs)	Seven-parent-MAGIC	AX-181482207	Chr1S	189966542	1.89121e-06	0.32	jg101896	1.38326	Calmodulin-like protein
Susceptibility to chocolate spot (All envs)	Seven-parent-MAGIC	AX-416797900	Chr5	512151958	2.63e-06	0.107306	jg84234	0.527034	PDDEXK-like family of unknown function
Susceptibility to chocolate spot (Sej20)	Seven-parent-MAGIC	AX-416760427	Chr1S	17684368	3.51e-14	0.33	jg111633	11.4	Transaldolase/Fructose-6-phosphate aldolase
Susceptibility to chocolate spot (Sej20)	Seven-parent-MAGIC	AX-181185889	Chr1S	100740557	1.01e-08	0.28	jg138191	2.4	DSBA-like thioredoxin domain
Susceptibility to chocolate spot (Sej20)	Seven-parent-MAGIC	AX-416734975	Chr1S	207631024	2.26e-06	0.34	jg20345	6.7	Belongs to the Frigida family
Susceptibility to chocolate spot (Sej20)	Seven-parent-MAGIC	AX-181177377	Chr1L	344849717	6.21e-06	0.14	jg146859	3.2	-
Susceptibility to chocolate spot (Sej20)	Seven-parent-MAGIC	AX-416759210	Chr1L	596296146	8.7e-06	0.4	jg1611	3.6	NA
Susceptibility to rust cha. (All envs)	Seven-parent-MAGIC	AX-416816373	Chr1L	609902557	2.8355e-09	0.304762	jg79370	0.332978	HD domain-containing protein
Susceptibility to rust cha. (All envs)	Seven-parent-MAGIC	AX-181482848	Chr2	623662818	1.14728e-07	0.328571	jg24488	1.4848	Selenium-binding protein
Susceptibility to rust cha. (All envs)	Seven-parent-MAGIC	AX-416763140	Chr2	890099195	3.72642e-07	0.335714	jg98368	0.260578	Ribonuclease P protein subunit
Susceptibility to rust cha. (All envs)	Seven-parent-MAGIC	AX-416742669	Chr3	23188621	1.63179e-07	0.152381	jg124642	0.094769	HEAT-like repeat
Susceptibility to rust cha. (All envs)	Seven-parent-MAGIC	AX-181153730	Chr3	266769997	1.62169e-07	0.37619	Intergenic (closest gene is jg36012)	0.245287	Belongs to the peptidase A1 family
Susceptibility to rust cha. (Dyn21)	Seven-parent-MAGIC	AX-416729972	Chr2	451930616	9.45853e-07	0.392857	Intergenic (closest gene is jg109281)	0.0435084	Clathrin is the major protein of the polyhedral coat of coated pits and vesicles
Susceptibility to rust cha. (Dyn21)	Seven-parent-MAGIC	AX-181185226	Chr2	543703217	7.44881e-07	0.311905	jg100114	4.21744	Belongs to the Casparian strip membrane proteins (CASP) family
Susceptibility to rust cha. (Dyn21)	Seven-parent-MAGIC	AX-181489476	Chr4	170945026	5.70542e-06	0.309524	jg189750	0.0258599	Lipase 3 N-terminal region
Susceptibility to rust cha. (Dyn21)	Seven-parent-MAGIC	AX-416770212	Chr4	823674100	6.93547e-09	0.411905	jg154424	3.43709	WD40 repeats
Susceptibility to rust cha. (Dyn21)	Seven-parent-MAGIC	AX-416758256	Chr6	34329366	2.50864e-06	0.247619	jg106872	2.94806	phosphatase 2c
Susceptibility to rust cha. (Dyn21)	Seven-parent-MAGIC	AX-416814584	Chr6	820957231	6.23499e-07	0.466667	jg170103	1.62854	Belongs to the oxygen-dependent FAD-linked oxidoreductase family
Susceptibility to rust cha. (Dyn21)	Seven-parent-MAGIC	AX-416825912	Chr6	1178026699	4.10558e-11	0.383333	jg62140	0.00917508	E3 ubiquitin-protein ligase
Susceptibility to rust % (Dyn20)	Seven-parent-MAGIC	AX-181200574	Chr1S	101683910	3.9931e-06	0.266169	jg138205	3.15492	Pollen Ole e 1 allergen and extensin
Susceptibility to rust % (Dyn20)	Seven-parent-MAGIC	AX-416774097	Chr1L	635636923	6.11796e-06	0.261194	jg203774	0.377569	-
Susceptibility to rust % (Dyn20)	Seven-parent-MAGIC	AX-416758489	Chr3	354944239	5.47052e-08	0.199005	jg141073	0.507043	Photosystem II reaction center PSB28 protein
Susceptibility to downy mildew cha. (All envs)	Seven-parent-MAGIC	AX-416819177	Chr1L	1030914144	7.62669e-07	0.219048	jg129828	4.43821	Belongs to the AAA ATPase family
Susceptibility to downy mildew cha. (All envs)	Seven-parent-MAGIC	AX-181159680	Chr1L	1502215608	2.66726e-06	0.27381	jg18709	2.75732	Belongs to the mitochondrial carrier (TC 2.A.29) family
Susceptibility to downy mildew cha. (All envs)	Seven-parent-MAGIC	AX-416747244	Chr2	42451531	4.51854e-19	0.102381	jg174747	0.999372	NA
Susceptibility to downy mildew cha. (All envs)	Seven-parent-MAGIC	AX-416820991	Chr2	1683844226	1.04747e-05	0.42619	jg185672	7.2564	Involved in transport from the ER to the Golgi apparatus as well as in intra-Golgi transport. It belongs to a super-family of proteins called t-SNAREs or soluble NSF (N-ethylmaleimide- sensitive factor) attachment protein receptor
Susceptibility to downy mildew cha. (All envs)	Seven-parent-MAGIC	AX-416728514	Chr4	1527172136	8.95572e-08	0.269048	jg46053	2.91801	Belongs to the protein kinase superfamily. Ser Thr protein kinase family
Susceptibility to downy mildew cha. (All envs)	Seven-parent-MAGIC	AX-181460581	Chr5	1255992674	7.69764e-08	0.378571	jg137024	3.17542	transcription factor
Susceptibility to downy mildew cha. (All envs)	Seven-parent-MAGIC	AX-181193226	Chr6	560591980	6.31599e-06	0.159524	jg68740	1.18697	-
Susceptibility to downy mildew cha. (Dyn21)	Seven-parent-MAGIC	AX-181201469	Chr1S	567103912	5.18855e-06	0.309524	jg85633	0.531281	Protein trichome birefringence-like 42
Susceptibility to downy mildew cha. (Dyn21)	Seven-parent-MAGIC	AX-416733502	Chr1L	1032932705	1.42985e-08	0.233333	jg145775	4.94527	-
Susceptibility to downy mildew cha. (Dyn21)	Seven-parent-MAGIC	AX-416747244	Chr2	42451531	4.61543e-17	0.102381	jg174747	2.71194	NA
Susceptibility to downy mildew cha. (Dyn21)	Seven-parent-MAGIC	AX-181189191	Chr2	880296875	9.23959e-07	0.292857	jg148905	12.2107	60S ribosomal protein
Susceptibility to downy mildew cha. (Dyn21)	Seven-parent-MAGIC	AX-416738106	Chr6	924480055	6.71826e-06	0.259524	jg60692	6.35142	Stem-specific protein TSJT1-like
Susceptibility to downy mildew cha. (Dyn21)	Seven-parent-MAGIC	AX-181175084	Chr6	1399260985	1.47302e-06	0.442857	jg69219	1.42599	Inorganic pyrophosphatase
Susceptibility to downy mildew cha. (Sej21)	Seven-parent-MAGIC	AX-181485131	Chr1S	474356632	1.3953e-10	0.421053	jg61159	6.03579	Belongs to the TRAFAC class myosin-kinesin ATPase superfamily. Myosin family
Susceptibility to downy mildew cha. (Sej21)	Seven-parent-MAGIC	AX-416747244	Chr2	42451531	8.60559e-09	0.102871	jg174747	4.55353	NA
Susceptibility to downy mildew cha. (Sej21)	Seven-parent-MAGIC	AX-181159943	Chr2	839256282	7.20416e-08	0.322967	jg117879	4.02661	-
Susceptibility to downy mildew cha. (Sej21)	Seven-parent-MAGIC	AX-416727937	Chr3	1534869755	4.48041e-06	0.205742	evgHedin_33001	9.47683	NA
Susceptibility to downy mildew cha. (Sej21)	Seven-parent-MAGIC	AX-416746325	Chr4	381860489	2.27985e-06	0.160287	jg7931	5.62623	Short calmodulin-binding motif containing conserved Ile and Gln residues.
Susceptibility to downy mildew % (All envs)	Seven-parent-MAGIC	AX-181484321	Chr1S	64917771	7.51263e-11	0.308219	jg107488	2.75122	Pectinesterase
Susceptibility to downy mildew % (All envs)	Seven-parent-MAGIC	AX-181463708	Chr1L	1703280330	1.9806e-06	0.148402	jg74984	6.26479	Glyoxysomal processing protease
Susceptibility to downy mildew % (All envs)	Seven-parent-MAGIC	AX-416817171	Chr2	26807439	3.25672e-06	0.436073	jg129426	0.853758	Pentatricopeptide repeat-containing protein
Susceptibility to downy mildew % (All envs)	Seven-parent-MAGIC	AX-181189191	Chr2	880296875	3.79096e-10	0.271689	jg148905	5.1198	60S ribosomal protein
Susceptibility to downy mildew % (All envs)	Seven-parent-MAGIC	AX-181191536	Chr3	1387296802	6.12956e-07	0.184932	jg75531	6.49254	Belongs to the peptidase C19 family
Susceptibility to downy mildew % (All envs)	Seven-parent-MAGIC	AX-416735217	Chr5	602985248	4.00671e-07	0.431507	jg128599	7.61156	Catalyzes xyloglucan endohydrolysis (XEH) and or endotransglycosylation (XET). Cleaves and religates xyloglucan polymers, an essential constituent of the primary cell wall, and thereby participates in cell wall construction of growing tissues
Susceptibility to downy mildew % (All envs)	Seven-parent-MAGIC	AX-181175083	Chr6	1399261027	6.30005e-07	0.299087	jg69219	0.968015	Inorganic pyrophosphatase
Susceptibility to downy mildew % (Dyn20, early date)	Seven-parent-MAGIC	AX-181484321	Chr1S	64917771	1.92521e-10	0.306818	jg107488	1.91298	Pectinesterase
Susceptibility to downy mildew % (Dyn20, early date)	Seven-parent-MAGIC	AX-416733812	Chr1L	1737185109	7.54088e-06	0.140909	jg130505	5.15395	Serine threonine-protein kinase
Susceptibility to downy mildew % (Dyn20, early date)	Seven-parent-MAGIC	AX-416817171	Chr2	26807439	3.15957e-08	0.438636	jg129426	2.8274	Pentatricopeptide repeat-containing protein
Susceptibility to downy mildew % (Dyn20, early date)	Seven-parent-MAGIC	AX-181189191	Chr2	880296875	1.61765e-08	0.270455	jg148905	5.89041	60S ribosomal protein
Susceptibility to downy mildew % (Dyn20, late date)	Seven-parent-MAGIC	AX-181488110	Chr1S	64299969	1.06191e-09	0.313636	jg107473	7.90166	Protein ZINC INDUCED
Susceptibility to downy mildew % (Dyn20, late date)	Seven-parent-MAGIC	AX-416763828	Chr1L	1746319431	6.99792e-06	0.409091	jg67714	8.03096	receptor-like protein kinase
Susceptibility to downy mildew % (Dyn20, late date)	Seven-parent-MAGIC	AX-181189191	Chr2	880296875	2.15408e-07	0.270455	jg148905	2.16193	60S ribosomal protein
Susceptibility to downy mildew % (Dyn20, late date)	Seven-parent-MAGIC	AX-181191536	Chr3	1387296802	4.64108e-08	0.184091	jg75531	5.24188	Belongs to the peptidase C19 family
Susceptibility to downy mildew % (Dyn20, late date)	Seven-parent-MAGIC	AX-416760328	Chr4	614801798	6.17719e-07	0.140909	jg96928	8.52785	Belongs to the multi antimicrobial extrusion (MATE) (TC 2.A.66.1) family
Susceptibility to downy mildew % (Dyn20, late date)	Seven-parent-MAGIC	AX-416735217	Chr5	602985248	8.52604e-06	0.431818	jg128599	7.01602	Catalyzes xyloglucan endohydrolysis (XEH) and or endotransglycosylation (XET). Cleaves and religates xyloglucan polymers, an essential constituent of the primary cell wall, and thereby participates in cell wall construction of growing tissues
Herbide damage	Seven-parent-MAGIC	AX-416807336	Chr2	874280814	8.62985e-08	0.0690476	jg126229	1.6862	Belongs to the peroxidase family. Classical plant (class III) peroxidase subfamily
Herbide damage	Seven-parent-MAGIC	AX-416736377	Chr2	1065038078	8.45926e-08	0.195238	jg133455	5.40984	Activating signal cointegrator 1 complex subunit
Herbide damage	Seven-parent-MAGIC	AX-416753984	Chr2	1525207914	4.10571e-08	0.2	jg19743	6.24359	Multiple C2 and transmembrane domain-containing protein
Herbide damage	Seven-parent-MAGIC	AX-416813947	Chr4	451875333	1.64593e-06	0.204762	jg37651	2.23093	Belongs to the peptidase S10 family
Herbide damage	Seven-parent-MAGIC	AX-416796127	Chr4	1400041152	1.10075e-10	0.169048	jg161017	8.3274	Las17-binding protein actin regulator
Plant Height (All envs)	Seven-parent-MAGIC	AX-416796020	Chr1S	23533826	1.93658e-08	0.32906	jg59218	10.7879	HEAT repeat-containing protein
Plant Height (All envs)	Seven-parent-MAGIC	AX-181446054	Chr1L	1404134788	2.90406e-08	0.299145	jg70608	5.98742	Pentatricopeptide repeat-containing protein
Plant Height (All envs)	Seven-parent-MAGIC	AX-181187562	Chr2	441935150	7.67043e-07	0.487179	jg85018	2.23029	component of the eukaryotic translation initiation factor 3 (eIF-3) complex, which is involved in protein synthesis of a specialized repertoire of mRNAs and, together with other initiation factors, stimulates binding of mRNA and methionyl-tRNAi to the 40S ribosome. The eIF-3 complex specifically targets and initiates translation of a subset of mRNAs involved in cell proliferation
Plant Height (All envs)	Seven-parent-MAGIC	AX-416787239	Chr5	605128659	3.09161e-08	0.403846	jg128631	2.12683	Eukaryotic peptide chain release factor subunit
Plant Height (All envs)	Seven-parent-MAGIC	AX-416813291	Chr5	801083781	7.65992e-06	0.145299	jg170606	6.04135	LRR receptor-like serine threonine-protein kinase
Plant Height (All envs)	Seven-parent-MAGIC	AX-416777072	Chr6	163296259	2.11631e-08	0.282051	jg63810	0.207696	Nucleobase-ascorbate transporter
Plant Height (Dyn20)	Seven-parent-MAGIC	AX-416772711	Chr1S	292012132	3.30086e-08	0.289954	jg203425	4.02376	Inactive TPR repeat-containing thioredoxin TTL3-like
Plant Height (Dyn20)	Seven-parent-MAGIC	AX-181490582	Chr1S	539549559	1.05329e-08	0.255708	jg68904	9.38847	dol-P-Man Man(6)GlcNAc(2)-PP-Dol alpha-1,2-mannosyltransferase-like
Plant Height (Dyn20)	Seven-parent-MAGIC	AX-416741468	Chr1L	1324045602	5.49269e-10	0.383562	jg156846	1.66151	Respiratory burst oxidase homolog protein
Plant Height (Dyn20)	Seven-parent-MAGIC	AX-416800906	Chr2	187422228	2.11463e-07	0.378995	jg59689	0.97704	NA
Plant Height (Dyn20)	Seven-parent-MAGIC	AX-416819455	Chr2	663494723	2.85991e-07	0.452055	jg190257	5.95153	D-cysteine desulfhydrase 2
Plant Height (Dyn21)	Seven-parent-MAGIC	AX-416796988	Chr1S	43200554	7.19807e-06	0.495238	jg19321	0.437828	khg kdpg
Plant Height (Dyn21)	Seven-parent-MAGIC	AX-416751143	Chr1L	803383480	9.37999e-06	0.407143	jg213352	7.19299	-
Plant Height (Dyn21)	Seven-parent-MAGIC	AX-416806084	Chr2	276005885	5.86807e-07	0.145238	jg201684	0.617001	Belongs to the disease resistance NB-LRR family
Plant Height (Dyn21)	Seven-parent-MAGIC	AX-181187562	Chr2	441935150	2.20679e-06	0.483333	jg85018	11.8986	component of the eukaryotic translation initiation factor 3 (eIF-3) complex, which is involved in protein synthesis of a specialized repertoire of mRNAs and, together with other initiation factors, stimulates binding of mRNA and methionyl-tRNAi to the 40S ribosome. The eIF-3 complex specifically targets and initiates translation of a subset of mRNAs involved in cell proliferation
Plant Height (Dyn21)	Seven-parent-MAGIC	AX-181488372	Chr2	914605414	4.78221e-06	0.27619	jg90018	5.30952	Pentatricopeptide repeat-containing protein
Plant Height (Dyn21)	Seven-parent-MAGIC	AX-416745649	Chr5	804882247	4.13022e-06	0.138095	jg196786	0.0831908	This protein promotes the GTP-dependent binding of aminoacyl-tRNA to the A-site of ribosomes during protein biosynthesis
Plant Height (Dyn21)	Seven-parent-MAGIC	AX-416791529	Chr6	1049546169	7.86023e-06	0.154762	jg116734	1.76148	Interconversion of serine and glycine
Sterile tillers (Dyn20)	Seven-parent-MAGIC	AX-416796020	Chr1S	23533826	4.32989e-09	0.322727	jg59218	6.90451	HEAT repeat-containing protein
Sterile tillers (Dyn20)	Seven-parent-MAGIC	AX-181445488	Chr1S	1019879867	4.1506e-07	0.0545455	jg131982	20.4946	Belongs to the TPP enzyme family
Sterile tillers (Dyn20)	Seven-parent-MAGIC	AX-181152545	Chr3	336645402	4.5109e-06	0.159091	jg178377	5.17996	Protein SLOW GREEN 1
Lodging (All envs)	Seven-parent-MAGIC	AX-416775708	Chr1S	455314558	9.75487e-06	0.354701	jg123597	2.39474	Domain of unknown function (DUF1995)
Lodging (All envs)	Seven-parent-MAGIC	AX-181197227	Chr2	480659904	2.81404e-06	0.303419	jg129870	0.0751903	zinc finger
Lodging (All envs)	Seven-parent-MAGIC	AX-416757116	Chr5	13131678	1.0688e-07	0.190171	jg76713	1.20039	Removes the formyl group from the N-terminal Met of newly synthesized proteins
Lodging (All envs)	Seven-parent-MAGIC	AX-416803185	Chr5	162933615	7.75043e-06	0.271368	jg216145	4.3944	DNA repair protein
Lodging (Dyn20)	Seven-parent-MAGIC	AX-181464360	Chr1L	1125472949	6.35903e-09	0.215909	jg170720	0.407633	BTB POZ and TAZ domain-containing protein
Lodging (Dyn20)	Seven-parent-MAGIC	AX-181197227	Chr2	480659904	3.17873e-09	0.304545	jg129870	2.44507	zinc finger
Lodging (Dyn20)	Seven-parent-MAGIC	AX-416791921	Chr3	497539646	7.38104e-06	0.136364	jg59757	5.57822	PHR1-LIKE 1-like
Lodging (Dyn20)	Seven-parent-MAGIC	AX-416745463	Chr4	804123264	6.89977e-07	0.261364	jg196256	1.35688	wall-associated receptor kinase-like
Lodging (Dyn20)	Seven-parent-MAGIC	AX-416795821	Chr5	639759812	4.58131e-08	0.109091	jg207361	2.96358	Belongs to the peroxidase family. Classical plant (class III) peroxidase subfamily
Lodging (Dyn20)	Seven-parent-MAGIC	AX-416743059	Chr6	748299898	3.43703e-06	0.468182	jg198362	1.59684	TBC1 domain family member
Earliness of flowering (All envs)	Seven-parent-MAGIC	AX-416722153	Chr1S	922704193	6.56035e-07	0.0598291	jg163821	6.09693	Belongs to the cullin family
Earliness of flowering (All envs)	Seven-parent-MAGIC	AX-416722950	Chr3	235822590	6.18825e-07	0.440171	jg189588	0.141362	-
Earliness of flowering (All envs)	Seven-parent-MAGIC	AX-416824308	Chr3	1567679832	1.23957e-09	0.418803	jg89888	0.951028	1-acyl-sn-glycerol-3-phosphate acyltransferase 4
Earliness of flowering (All envs)	Seven-parent-MAGIC	AX-181153171	Chr5	91387301	3.27362e-08	0.168803	jg19120	0.959684	-
Earliness of flowering (Dyn20)	Seven-parent-MAGIC	AX-181487046	Chr1S	1352951752	6.21765e-10	0.181818	jg201168	0.797697	Deoxyribonuclease
Earliness of flowering (Dyn20)	Seven-parent-MAGIC	AX-416768891	Chr1L	1026616511	6.14416e-06	0.338636	jg114407	9.31208	beta-galactosidase
Earliness of flowering (Dyn20)	Seven-parent-MAGIC	AX-416722950	Chr3	235822590	8.27587e-12	0.440909	jg189588	1.49194	-
Earliness of flowering (Dyn20)	Seven-parent-MAGIC	AX-181153171	Chr5	91387301	5.58134e-07	0.175	jg19120	6.37603	-
Earliness of flowering (Dyn20)	Seven-parent-MAGIC	AX-416766046	Chr5	479366053	3.02005e-09	0.111364	jg141241	2.41271	Electron carrier protein. The oxidized form of the cytochrome c heme group can accept an electron from the heme group of the cytochrome c1 subunit of cytochrome reductase. Cytochrome c then transfers this electron to the cytochrome oxidase complex, the final protein carrier in the mitochondrial electron-transport chain
Earliness of flowering (Dyn20)	Seven-parent-MAGIC	AX-416740003	Chr5	950270748	2.37531e-07	0.165909	jg73489	12.9371	-
Earliness of flowering (Dyn20)	Seven-parent-MAGIC	AX-416732452	Chr5	1218836886	3.78297e-07	0.477273	jg215699	7.59942	mRNA cap-binding component of the eukaryotic translation initiation factor 3 (eIF-3) complex, which is involved in protein synthesis of a specialized repertoire of mRNAs and, together with other initiation factors, stimulates binding of mRNA and methionyl-tRNAi to the 40S ribosome. The eIF-3 complex specifically targets and initiates translation of a subset of mRNAs involved in cell proliferation…
Earliness of flowering (Dyn21)	Seven-parent-MAGIC	AX-416756553	Chr1S	1362763661	1.40973e-06	0.471429	jg154590	0.250461	Peroxisomal (S)-2-hydroxy-acid oxidase
Earliness of flowering (Dyn21)	Seven-parent-MAGIC	AX-416768891	Chr1L	1026616511	7.51143e-06	0.316667	jg114407	8.92768	beta-galactosidase
Earliness of flowering (Dyn21)	Seven-parent-MAGIC	AX-416815482	Chr4	1165620780	5.66997e-07	0.157143	jg94992	0.836465	Protein Dr1 homolog
Earliness of flowering (Dyn21)	Seven-parent-MAGIC	AX-181153171	Chr5	91387301	3.95253e-09	0.171429	jg19120	5.56545	-
Earliness of flowering (Dyn21)	Seven-parent-MAGIC	AX-416723283	Chr5	532707489	4.90494e-09	0.0904762	jg76903	3.20606	Belongs to the mitochondrial carrier (TC 2.A.29) family
Earliness of flowering (Dyn21)	Seven-parent-MAGIC	AX-416787239	Chr5	605128659	9.05157e-12	0.411905	jg128631	17.6158	Eukaryotic peptide chain release factor subunit
Earliness of flowering (Dyn21)	Seven-parent-MAGIC	AX-181194859	Chr6	215528726	5.84693e-09	0.42619	jg75188	15.9979	Homeobox-leucine zipper protein
Earliness of flowering (Sej21)	Seven-parent-MAGIC	AX-416787525	Chr1S	662451712	1.35191e-07	0.30622	jg58818	4.75391	NA
Earliness of flowering (Sej21)	Seven-parent-MAGIC	AX-181185917	Chr2	534763326	3.03479e-08	0.466507	jg165889	3.07785	-
Earliness of flowering (Sej21)	Seven-parent-MAGIC	AX-416723283	Chr5	532707489	5.26166e-12	0.0909091	jg76903	1.97502	Belongs to the mitochondrial carrier (TC 2.A.29) family
TGW (All envs)	Seven-parent-MAGIC	AX-416754977	Chr1S	1016983171	3.51264e-06	0.173077	jg131906	10.9631	-
TGW (All envs)	Seven-parent-MAGIC	AX-416726585	Chr1L	1060752872	9.5101e-14	0.226496	jg80977	2.91884	LYK5-like
TGW (All envs)	Seven-parent-MAGIC	AX-181462618	Chr2	452735554	5.20719e-06	0.162393	jg109261	16.7471	transcription factor
TGW (All envs)	Seven-parent-MAGIC	AX-181483910	Chr4	1216173552	1.60674e-06	0.425214	jg83895	9.1313	Protein of unknown function (DUF4050)
TGW (All envs)	Seven-parent-MAGIC	AX-416747467	Chr5	782853817	1.22441e-06	0.166667	evgHedin_21679.path1	0.996262	NA
TGW (All envs)	Seven-parent-MAGIC	AX-416811554	Chr6	1348503534	8.29588e-06	0.121795	jg54124	0.0337792	Acyl-coenzyme A:6-aminopenicillanic acid acyl-transferase
TGW (Dyn20)	Seven-parent-MAGIC	AX-181177649	Chr1S	198197968	9.52682e-08	0.284091	jg210580	3.23281	-
TGW (Dyn20)	Seven-parent-MAGIC	AX-416810414	Chr1S	1347658420	9.4703e-08	0.420455	jg166098	2.71424	Pentatricopeptide repeat-containing protein
TGW (Dyn20)	Seven-parent-MAGIC	AX-416790910	Chr1L	714739206	3.23176e-07	0.413636	jg171264	0.59005	Involved in the biosynthesis of phylloquinone (vitamin K1). Methyltransferase required for the conversion of 2-phytyl- 1,4-beta-naphthoquinol to phylloquinol
TGW (Dyn20)	Seven-parent-MAGIC	AX-416759775	Chr1L	1064113876	1.28823e-12	0.222727	jg76399	13.4169	DA1-related 1-like
TGW (Dyn20)	Seven-parent-MAGIC	AX-416721892	Chr3	1111708224	4.35054e-07	0.156818	jg165471	16.1237	E3 ubiquitin-protein ligase
TGW (Sej20)	Seven-parent-MAGIC	AX-416763985	Chr1S	83716565	4.64244e-06	0.325688	jg48425	10.1872	Isoflavonoid malonyl transferase
TGW (Sej20)	Seven-parent-MAGIC	AX-181481959	Chr1S	1318697535	4.91814e-06	0.286697	jg108014	5.81973	-
TGW (Sej20)	Seven-parent-MAGIC	AX-416732539	Chr1L	708060243	5.89428e-07	0.33945	jg153323	2.12445	Belongs to the iron ascorbate-dependent oxidoreductase family
TGW (Sej20)	Seven-parent-MAGIC	AX-416726585	Chr1L	1060752872	5.26153e-13	0.215596	jg80977	8.46882	LYK5-like
TGW (Sej20)	Seven-parent-MAGIC	AX-416815578	Chr2	446191063	7.18812e-06	0.137615	jg205474	18.1875	Belongs to the yippee family
TGW (Sej20)	Seven-parent-MAGIC	AX-416722630	Chr2	1630231489	1.84598e-06	0.275229	jg13408	4.43494	Belongs to the D-isomer specific 2-hydroxyacid dehydrogenase family
TGW (Sej20)	Seven-parent-MAGIC	AX-181486012	Chr3	361827952	7.29836e-06	0.461009	jg98575	0.117876	Protein of unknown function (DUF1681)
TGW (Sej20)	Seven-parent-MAGIC	AX-181490096	Chr4	722647111	9.35935e-07	0.307339	jg36698	0.751343	Belongs to the cyclin family
TGW (Sej20)	Seven-parent-MAGIC	AX-181168340	Chr1S	427724314	1.51573e-09	0.27619	jg115445	0.738832	Protein RETICULATA-related
TGW (Dyn21)	Seven-parent-MAGIC	AX-181168340	Chr1S	427724314	1.51573e-09	0.27619	jg115445	4.00571	Protein RETICULATA-related
TGW (Dyn21)	Seven-parent-MAGIC	AX-416726585	Chr1L	1060752872	3.17737e-11	0.221429	jg80977	1.84825	LYK5-like
TGW (Dyn21)	Seven-parent-MAGIC	AX-416744502	Chr2	1642313828	2.40698e-06	0.416667	jg48933	18.7125	Aux IAA proteins are short-lived transcriptional factors that function as repressors of early auxin response genes at low auxin concentrations
TGW (Dyn21)	Seven-parent-MAGIC	AX-181464345	Chr4	269654967	1.44203e-06	0.27619	jg202878	6.53705	F-box kelch-repeat protein
TGW (Sej21)	Seven-parent-MAGIC	AX-181178634	Chr1S	221324772	1.54829e-06	0.12201	jg74763	16.8226	Pentatricopeptide repeat-containing protein At1g07590
TGW (Sej21)	Seven-parent-MAGIC	AX-181481959	Chr1S	1318697535	1.44151e-06	0.258373	jg108014	0.955852	-
TGW (Sej21)	Seven-parent-MAGIC	AX-416726585	Chr1L	1060752872	1.22272e-11	0.222488	jg80977	0.894824	LYK5-like
TGW (Sej21)	Seven-parent-MAGIC	AX-181150007	Chr4	285579503	5.04439e-06	0.15311	jg6747	25.7502	Belongs to the peptidase A1 family
TGW (Sej21)	Seven-parent-MAGIC	AX-181483910	Chr4	1216173552	5.61712e-06	0.421053	jg83895	9.88499	Protein of unknown function (DUF4050)
TGW (Sej21)	Seven-parent-MAGIC	AX-416760644	Chr4	1223987044	5.79266e-09	0.131579	jg127752	1.22321	Plastocyanin-like domain
Seed area (All envs)	Seven-parent-MAGIC	AX-181481959	Chr1S	1318697535	3.94502e-07	0.279915	jg108014	13.488	-
Seed area (All envs)	Seven-parent-MAGIC	AX-416722749	Chr1L	1014586839	7.13816e-06	0.476496	jg94658	0.0917468	GDP-mannose 4,6 dehydratase
Seed area (All envs)	Seven-parent-MAGIC	AX-181487107	Chr1L	1439666414	1.43479e-06	0.305556	jg113986	8.32275	Belongs to the synaptobrevin family
Seed area (All envs)	Seven-parent-MAGIC	AX-181193698	Chr3	484841073	5.76163e-09	0.147436	jg88058	4.68275	U11 U12 small nuclear ribonucleoprotein 48 kDa
Seed area (All envs)	Seven-parent-MAGIC	AX-181487700	Chr4	299822811	8.64737e-08	0.40812	jg64744	2.84325	Cytochrome p450
Seed area (All envs)	Seven-parent-MAGIC	AX-181483910	Chr4	1216173552	1.32727e-05	0.425214	jg83895	14.2475	Protein of unknown function (DUF4050)
Seed area (All envs)	Seven-parent-MAGIC	AX-181182248	Chr4	1281997173	5.24145e-07	0.282051	jg72866	2.13356	-
Seed area (Dyn20)	Seven-parent-MAGIC	AX-416821697	Chr1S	829527857	1.67591e-07	0.413636	Intergenic (closest gene is jg216501)	1.11659	HAUS augmin-like complex subunit 6 N-terminus
Seed area (Dyn20)	Seven-parent-MAGIC	AX-416804927	Chr1L	754145679	8.9812e-08	0.288636	jg119566	2.93463	Plant transposase (Ptta/En/Spm family)
Seed area (Dyn20)	Seven-parent-MAGIC	AX-416722749	Chr1L	1014586839	5.61147e-06	0.488636	jg94658	1.81338	GDP-mannose 4,6 dehydratase
Seed area (Dyn20)	Seven-parent-MAGIC	AX-181482425	Chr2	183234652	3.11317e-07	0.465909	jg17812	9.32183	pre-mRNA-splicing factor CWC22 homolog
Seed area (Dyn20)	Seven-parent-MAGIC	AX-416737202	Chr2	950380096	5.39426e-06	0.318182	jg158212	0.261292	Belongs to the ClpA ClpB family
Seed area (Dyn20)	Seven-parent-MAGIC	AX-181178810	Chr3	479473217	6.04649e-10	0.15	jg69634	2.81387	lysine-specific demethylase
Seed area (Dyn20)	Seven-parent-MAGIC	AX-416721892	Chr3	1111708224	9.79933e-06	0.156818	jg165471	2.88393	E3 ubiquitin-protein ligase
Seed area (Sej20)	Seven-parent-MAGIC	AX-416791615	Chr2	429644660	1.04641e-05	0.298165	jg57052	10.8921	Protein of unknown function, DUF604
Seed area (Sej20)	Seven-parent-MAGIC	AX-416737202	Chr2	950380096	7.7752e-06	0.316514	jg158212	2.50464	Belongs to the ClpA ClpB family
Seed area (Sej20)	Seven-parent-MAGIC	AX-181178810	Chr3	479473217	1.48298e-06	0.146789	jg69634	1.79826	lysine-specific demethylase
Seed area (Sej20)	Seven-parent-MAGIC	AX-416744933	Chr3	1140401114	3.19155e-06	0.284404	jg106718	2.29057	VQ motif
Seed area (Sej20)	Seven-parent-MAGIC	AX-181485141	Chr4	292969532	2.10887e-07	0.142202	jg54756	13.51	Pyridoxine pyridoxamine 5'-phosphate oxidase
Seed area (Dyn21)	Seven-parent-MAGIC	AX-181180062	Chr1S	82334240	4.00775e-06	0.304762	jg48410	1.73137	Ras GTPase-activating protein-binding protein 2-like
Seed area (Dyn21)	Seven-parent-MAGIC	AX-416759775	Chr1L	1064113876	6.28716e-09	0.22619	jg76399	2.00959	DA1-related 1-like
Seed area (Dyn21)	Seven-parent-MAGIC	AX-416730523	Chr1L	1622395696	3.77301e-06	0.145238	jg72193	21.1499	Lysyl-tRNA synthetase
Seed area (Dyn21)	Seven-parent-MAGIC	AX-416817327	Chr2	549086457	4.46085e-06	0.371429	jg169770	1.59923	Mannose-1-phosphate guanyltransferase
Seed area (Dyn21)	Seven-parent-MAGIC	AX-181487700	Chr4	299822811	1.98676e-07	0.411905	jg64744	2.23018	Cytochrome p450
Seed area (Dyn21)	Seven-parent-MAGIC	AX-416822997	Chr4	1282100589	6.80209e-06	0.397619	jg72867	20.9137	UPF0613 protein
Seed area (Dyn21)	Seven-parent-MAGIC	AX-416749838	Chr6	1403678803	6.47331e-06	0.32381	jg184804	0.47792	Belongs to the peptidase M16 family
Seed area (Sej21)	Seven-parent-MAGIC	AX-181439302	Chr1L	1243844389	1.22857e-06	0.361244	jg5141	14.3833	PWWP domain
Seed area (Sej21)	Seven-parent-MAGIC	AX-416733812	Chr1L	1737185109	9.91179e-06	0.148325	jg130505	3.67098	Serine threonine-protein kinase
Seed area (Sej21)	Seven-parent-MAGIC	AX-416744502	Chr2	1642313828	2.89046e-06	0.41866	jg48933	10.4386	Aux IAA proteins are short-lived transcriptional factors that function as repressors of early auxin response genes at low auxin concentrations
Seed length (All envs)	Seven-parent-MAGIC	AX-416754977	Chr1S	1016983171	4.31324e-10	0.173077	jg131906	6.00449	-
Seed length (All envs)	Seven-parent-MAGIC	AX-181194033	Chr1L	1001211223	6.23846e-09	0.446581	jg120968	2.33032	Diaminopimelate decarboxylase
Seed length (All envs)	Seven-parent-MAGIC	AX-416780606	Chr1L	1075870570	6.0062e-10	0.485043	jg88196	0.802022	Belongs to the class-I aminoacyl-tRNA synthetase family
Seed length (All envs)	Seven-parent-MAGIC	AX-181178807	Chr3	479477926	1.68935e-06	0.143162	jg69634	19.1744	lysine-specific demethylase
Seed length (All envs)	Seven-parent-MAGIC	AX-181487700	Chr4	299822811	5.29256e-13	0.40812	jg64744	3.15847	Cytochrome p450
Seed length (All envs)	Seven-parent-MAGIC	AX-416747267	Chr4	1177761830	8.91749e-07	0.314103	Intergenic (closest gene is evgHedin_17065)	16.4693	NA
Seed length (All envs)	Seven-parent-MAGIC	AX-416789448	Chr4	1526450873	9.09866e-06	0.226496	jg46069	6.52878	Lactation elevated protein
Seed length (Dyn20)	Seven-parent-MAGIC	AX-416792689	Chr1S	216649231	6.82584e-08	0.261364	jg146072	0.827524	Belongs to the GRAS family
Seed length (Dyn20)	Seven-parent-MAGIC	AX-416751143	Chr1L	803383480	1.64751e-08	0.397727	jg213352	2.95347	-
Seed length (Dyn20)	Seven-parent-MAGIC	AX-416780606	Chr1L	1075870570	2.92382e-06	0.486364	jg88196	15.8109	Belongs to the class-I aminoacyl-tRNA synthetase family
Seed length (Dyn20)	Seven-parent-MAGIC	AX-181446054	Chr1L	1404134788	7.24386e-06	0.275	jg70608	20.1656	Pentatricopeptide repeat-containing protein
Seed length (Dyn20)	Seven-parent-MAGIC	AX-181474476	Chr2	1089677441	5.83269e-06	0.165909	jg157077	8.23925	Far upstream element-binding protein
Seed length (Dyn20)	Seven-parent-MAGIC	AX-416776148	Chr3	511977678	2.55284e-07	0.468182	jg171048	4.60779	Mitochondrial import inner membrane translocase subunit
Seed length (Dyn20)	Seven-parent-MAGIC	AX-181171286	Chr3	1124956545	1.15467e-06	0.45	jg71199	4.20951	Protein of unknown function (DUF789)
Seed length (Dyn20)	Seven-parent-MAGIC	AX-181487700	Chr4	299822811	2.52115e-07	0.406818	jg64744	7.48693	Cytochrome p450
Seed length (Dyn20)	Seven-parent-MAGIC	AX-181149099	Chr6	861606609	7.80827e-07	0.284091	jg96173	12.2904	Carbon-nitrogen hydrolase
Seed length (Sej20)	Seven-parent-MAGIC	AX-416756641	Chr1L	1056282002	1.97704e-08	0.222477	Intergenic (closest gene is jg126214)	3.86458	UPF0496 protein
Seed length (Sej20)	Seven-parent-MAGIC	AX-181191549	Chr3	72257097	1.17621e-10	0.263761	jg100362	15.4692	Acetolactate synthase
Seed length (Sej20)	Seven-parent-MAGIC	AX-416759661	Chr3	1012848106	2.77792e-06	0.355505	jg82492	0.460837	ERG2 and Sigma1 receptor like protein
Seed length (Sej20)	Seven-parent-MAGIC	AX-181462893	Chr3	1117682440	1.15124e-11	0.419725	jg131251	1.11616	ZINC FINGER protein
Seed length (Dyn21)	Seven-parent-MAGIC	AX-181482671	Chr1S	578371950	1.15977e-06	0.395238	jg110769	11.8235	Catalyzes the phosphorylation of ribose at O-5 in a reaction requiring ATP and magnesium. The resulting D-ribose-5- phosphate can then be used either for sythesis of nucleotides, histidine, and tryptophan, or as a component of the pentose phosphate pathway
Seed length (Dyn21)	Seven-parent-MAGIC	AX-416811006	Chr1L	1721486533	9.07975e-07	0.133333	jg49563	0.176791	COP1-interacting protein 7
Seed length (Sej21)	Seven-parent-MAGIC	AX-416810350	Chr1L	423210552	4.65027e-07	0.148325	jg59422	4.66761	Endoglucanase
Seed length (Sej21)	Seven-parent-MAGIC	AX-416767693	Chr1L	1072152213	6.36478e-11	0.34689	jg169918	6.75996	Pentatricopeptide repeat-containing protein
Seed length (Sej21)	Seven-parent-MAGIC	AX-181446054	Chr1L	1404134788	3.85803e-07	0.303828	jg70608	10.2393	Pentatricopeptide repeat-containing protein
Seed length (Sej21)	Seven-parent-MAGIC	AX-416751954	Chr1L	1651666790	7.48126e-06	0.277512	evgHedin_280252utrorf.path2	10.5241	NA
Seed length (Sej21)	Seven-parent-MAGIC	AX-416755850	Chr3	1131835675	6.84495e-08	0.409091	jg5816	5.24924	Core-2/I-Branching enzyme
Seed length (Sej21)	Seven-parent-MAGIC	AX-181464345	Chr4	269654967	6.08054e-06	0.272727	jg202878	13.2571	F-box kelch-repeat protein
Seed width (All envs)	Seven-parent-MAGIC	AX-181481959	Chr1S	1318697535	1.6631e-06	0.279915	jg108014	18.841	-
Seed width (All envs)	Seven-parent-MAGIC	AX-181170911	Chr1L	1049955413	4.58636e-07	0.228632	jg148440	0.229688	DNA-directed RNA polymerase III subunit
Seed width (All envs)	Seven-parent-MAGIC	AX-181487107	Chr1L	1439666414	8.4987e-07	0.305556	jg113986	21.7541	Belongs to the synaptobrevin family
Seed width (All envs)	Seven-parent-MAGIC	AX-416796690	Chr2	1056170084	1.69865e-08	0.245726	Intergenic (closest gene is jg20983)	3.8013	Metal transporter Nramp2-like
Seed width (All envs)	Seven-parent-MAGIC	AX-181193698	Chr3	484841073	1.80917e-06	0.147436	jg88058	2.90997	U11 U12 small nuclear ribonucleoprotein 48 kDa
Seed width (All envs)	Seven-parent-MAGIC	AX-181487700	Chr4	299822811	5.44058e-09	0.40812	jg64744	2.79624	Cytochrome p450
Seed width (All envs)	Seven-parent-MAGIC	AX-416814129	Chr4	444381662	4.9747e-07	0.316239	jg101958	12.9899	TMV resistance protein N-like
Seed width (All envs)	Seven-parent-MAGIC	AX-181483910	Chr4	1216173552	3.32164e-06	0.425214	jg83895	0.387918	Protein of unknown function (DUF4050)
Seed width (All envs)	Seven-parent-MAGIC	AX-181182248	Chr4	1281997173	9.83988e-09	0.282051	jg72866	1.27948	-
Seed width (Dyn20)	Seven-parent-MAGIC	AX-181154521	Chr1S	1318461290	8.24973e-07	0.340909	jg108008	1.10943	SPX domain-containing protein
Seed width (Dyn20)	Seven-parent-MAGIC	AX-416804927	Chr1L	754145679	1.11439e-06	0.288636	jg119566	5.69506	Plant transposase (Ptta/En/Spm family)
Seed width (Dyn20)	Seven-parent-MAGIC	AX-416766902	Chr2	335181571	6.97412e-06	0.263636	jg36585	1.53989	Asparagine synthetase
Seed width (Dyn20)	Seven-parent-MAGIC	AX-416785709	Chr2	994985147	2.12608e-06	0.418182	Intergenic (closest gene is jg108820)	0.642892	pollen tube development
Seed width (Dyn20)	Seven-parent-MAGIC	AX-181178810	Chr3	479473217	2.22061e-07	0.15	jg69634	1.921	lysine-specific demethylase
Seed width (Dyn20)	Seven-parent-MAGIC	AX-416722862	Chr3	991085768	4.03696e-09	0.172727	jg145468	3.04375	Dymeclin-like
Seed width (Dyn20)	Seven-parent-MAGIC	AX-416744931	Chr4	536551684	8.02423e-06	0.313636	jg48572	14.4712	transcription factor
Seed width (Dyn20)	Seven-parent-MAGIC	AX-416753078	Chr5	1232913613	1.82615e-07	0.429545	jg164487	0.876518	-
Seed width (Dyn20)	Seven-parent-MAGIC	AX-181484352	Chr5	1302168189	2.17525e-07	0.286364	jg206902	0.669702	Translational activator
Seed width (Sej20)	Seven-parent-MAGIC	AX-416737202	Chr2	950380096	5.06282e-06	0.316514	jg158212	12.7997	Belongs to the ClpA ClpB family
Seed width (Sej20)	Seven-parent-MAGIC	AX-181490096	Chr4	722647111	3.83796e-06	0.307339	jg36698	0.822257	Belongs to the cyclin family
Seed width (Sej20)	Seven-parent-MAGIC	AX-416722350	Chr4	1281447956	5.55981e-06	0.25	jg72852	0.31247	TVP38 TMEM64 family membrane protein
Seed width (Dyn21)	Seven-parent-MAGIC	AX-181200574	Chr1S	101683910	1.7838e-08	0.269048	jg138205	1.18503	Pollen Ole e 1 allergen and extensin
Seed width (Dyn21)	Seven-parent-MAGIC	AX-181173675	Chr1S	212830002	1.07297e-05	0.235714	jg145998	2.76944	-
Seed width (Dyn21)	Seven-parent-MAGIC	AX-416813841	Chr1S	1227950398	1.98885e-11	0.0880952	jg3214	0.0841571	endonuclease activity
Seed width (Dyn21)	Seven-parent-MAGIC	AX-416726585	Chr1L	1060752872	1.23638e-07	0.221429	jg80977	4.77113	LYK5-like
Seed width (Dyn21)	Seven-parent-MAGIC	AX-416796690	Chr2	1056170084	4.24352e-06	0.228571	Intergenic (closest gene is jg20983)	23.8837	Metal transporter Nramp2-like
Seed width (Dyn21)	Seven-parent-MAGIC	AX-416755850	Chr3	1131835675	4.70139e-07	0.411905	jg5816	5.16205	Core-2/I-Branching enzyme
Seed width (Sej21)	Seven-parent-MAGIC	AX-416726585	Chr1L	1060752872	5.31879e-09	0.222488	jg80977	15.6657	LYK5-like
Seed width (Sej21)	Seven-parent-MAGIC	AX-181439302	Chr1L	1243844389	2.26152e-06	0.361244	jg5141	28.812	PWWP domain
Seed width (Sej21)	Seven-parent-MAGIC	AX-416785530	Chr2	418664166	2.7181e-06	0.294258	jg102714	3.93976	U-box domain-containing protein
Seed width (Sej21)	Seven-parent-MAGIC	AX-416744502	Chr2	1642313828	2.26415e-06	0.41866	jg48933	1.82317	Aux IAA proteins are short-lived transcriptional factors that function as repressors of early auxin response genes at low auxin concentrations
Seed width (Sej21)	Seven-parent-MAGIC	AX-181464345	Chr4	269654967	3.64457e-06	0.272727	jg202878	6.23364	F-box kelch-repeat protein
Seed width (Sej21)	Seven-parent-MAGIC	AX-416729988	Chr4	733187470	1.74865e-07	0.339713	jg120658	15.3746	Belongs to the peptidase A1 family
Seed width (Sej21)	Seven-parent-MAGIC	AX-181483910	Chr4	1216173552	1.04728e-05	0.421053	jg83895	0.243462	Protein of unknown function (DUF4050)
Seed width (Sej21)	Seven-parent-MAGIC	AX-416762454	Chr5	1095689566	2.00431e-06	0.385167	Intergenic (closest gene is jg155846)	1.42838	Fasciclin-like arabinogalactan protein
Seed width (Sej21)	Seven-parent-MAGIC	AX-416804743	Chr5	1267114989	7.22062e-07	0.315789	jg120734	7.10928	Exportin 1-like protein
